# Alternative Splicing And Global Transcriptome Changes Associated With LPS Stimulation In Human Peripheral Blood Mononuclear Cells

**DOI:** 10.1101/2025.11.09.687437

**Authors:** Esther Chavez-Iglesias, Anatol Sucher, Nidhi Thati, Julia Trudeau, Sue Yom, Marina Sirota, Adam Olshen, Nam Woo Cho, Kord M. Kober

## Abstract

**Introduction:** Lipopolysaccharide (LPS), a major component of gram-negative bacterial cell walls, elicits strong innate immune activation and is a widely used model for studying inflammatory responses. While the transcriptional response to LPS stimulation has been characterized, the role of alternative splicing (AS) in modulating this response remains largely unexplored.

**Methods:** Using deep RNA sequencing of Peripheral Blood Mononuclear Cells from three healthy female donors, we evaluated transcriptome-wide differential gene expression and alternative splicing in response to LPS stimulation.

**Results:** Our global differential gene expression and pathway impact analyses identified 490 differentially expressed genes and 46 significantly perturbed KEGG pathways, recapitulating known LPS-induced inflammatory responses and identifying two novel signaling pathways, (e.g., SNARE interactions in vesicular transport and the mRNA surveillance pathways). Differential alternative splicing analysis revealed critical impacts on immune-related pathways, including Toll-like receptor signaling, PI3K/AKT signaling, and pro-inflammatory macrophage polarization. Notably, we identified alternative splicing events in genes such as *MyD88* and *TLR4*, which play key roles in terminating inflammatory signaling, as well as splicing of long non-coding RNAs (e.g., *MALAT1*, *PVT1*) with potential regulatory functions in immune responses.

**Discussion:** This study is the first transcriptome-wide characterization of alternative splicing in response to LPS stimulation in PBMCs. Our findings suggest that alternative splicing is a fundamental regulatory mechanism in the inflammatory response and provides potential targets for therapeutic intervention in immune-related conditions.
