## Supplemental File 4 for "Alternative Splicing And Global Transcriptome Changes Associated With LPS Stimulation In Human Peripheral Blood Mononuclear Cells"

### Sheet: pe.de.All.iter5.b4_de.noVsLps.n
pathID	pathNames	totalAcc	totalPert	totalAccNorm	totalPertNorm	pPert	pAcc	pComb	pPert.fdr	pAcc.fdr	pComb.fdr
hsa03013	RNA transport	757.542	1787.77	30.453	33.4465	9.9999e-06	9.9999e-06	2.40254e-09	3.19562e-05	0.000349997	8.40889e-08
hsa04520	Adherens junction	8.20771	502.911	3.12116	26.1334	9.9999e-06	0.0202998	3.33118e-06	3.19562e-05	0.0536221	1.45739e-05
hsa04010	MAPK signaling pathway	0	866.878	NA	25.3172	9.9999e-06	NA	NA	3.19562e-05	NA	NA
hsa04144	Endocytosis	143.423	554.904	11.1147	22.6922	9.9999e-06	0.000159998	3.40046e-08	3.19562e-05	0.00159998	3.9672e-07
hsa04320	Dorso-ventral axis formation	161.096	539.72	13.0705	22.5404	9.9999e-06	0.000129999	2.78986e-08	3.19562e-05	0.00159998	3.55074e-07
hsa04270	Vascular smooth muscle contraction	32.9621	494.989	6.68009	22.4964	9.9999e-06	0.00367996	6.66721e-07	3.19562e-05	0.0151528	4.0583e-06
hsa04350	TGF-beta signaling pathway	33.9895	421.491	3.77736	21.4791	9.9999e-06	0.0119999	2.03225e-06	3.19562e-05	0.0381814	1.01613e-05
hsa04145	Phagosome	126.197	407.635	12.744	20.1358	9.9999e-06	1.99998e-05	4.66645e-09	3.19562e-05	0.000399996	9.3329e-08
hsa04540	Gap junction	4.03133	301.616	1.69956	20.0523	9.9999e-06	0.0490095	7.61045e-06	3.19562e-05	0.102743	2.6731e-05
hsa04080	Neuroactive ligand-receptor interaction	197.356	494.173	15.5106	19.4751	9.9999e-06	9.9999e-06	2.40254e-09	3.19562e-05	0.000349997	8.40889e-08
hsa04151	PI3K-Akt signaling pathway	128.78	491.165	11.5294	19.0923	9.9999e-06	3.99996e-05	9.05565e-09	3.19562e-05	0.000622216	1.40866e-07
hsa04140	Regulation of autophagy	0.0466336	270.077	-0.256373	18.9824	9.9999e-06	0.732363	9.39203e-05	3.19562e-05	0.826861	0.000205451
hsa04150	mTOR signaling pathway	27.4914	292.875	4.06973	18.7046	9.9999e-06	0.0097299	1.66822e-06	3.19562e-05	0.0332241	8.65004e-06
hsa04122	Sulfur relay system	4.03133	254.216	1.7034	18.4244	9.9999e-06	0.0494195	7.67e-06	3.19562e-05	0.102743	2.6731e-05
hsa04370	VEGF signaling pathway	12.3219	291.128	1.19264	18.0405	9.9999e-06	0.136559	1.98062e-05	3.19562e-05	0.217252	5.7768e-05
hsa04260	Cardiac muscle contraction	63.1056	302.07	9.89469	18.0221	9.9999e-06	0.000269997	5.597e-08	3.19562e-05	0.00236248	6.02754e-07
hsa04510	Focal adhesion	40.0436	344.728	6.81826	17.7954	9.9999e-06	0.00349997	6.35865e-07	3.19562e-05	0.0148483	4.04641e-06
hsa03015	mRNA surveillance pathway	1002.88	1472.06	14.8511	17.5915	9.9999e-06	1.99998e-05	4.66645e-09	3.19562e-05	0.000399996	9.3329e-08
hsa04340	Hedgehog signaling pathway	847.823	1568.83	13.3082	17.1326	9.9999e-06	9.9999e-05	2.17229e-08	3.19562e-05	0.00139999	3.0412e-07
hsa03008	Ribosome biogenesis in eukaryotes	370.903	595.94	16.4598	17.0126	9.9999e-06	9.9999e-06	2.40254e-09	3.19562e-05	0.000349997	8.40889e-08
hsa04514	Cell adhesion molecules (CAMs)	4.45884	264.566	1.67325	16.9857	9.9999e-06	0.0528395	8.16543e-06	3.19562e-05	0.102743	2.6731e-05
hsa04530	Tight junction	4.88578	237.456	1.73104	16.2523	9.9999e-06	0.0519095	8.03093e-06	3.19562e-05	0.102743	2.6731e-05
hsa04610	Complement and coagulation cascades	0	206.677	NA	16.2061	9.9999e-06	NA	NA	3.19562e-05	NA	NA
hsa04210	Apoptosis	78.1578	436.327	4.83114	16.1756	9.9999e-06	0.00709993	1.23968e-06	3.19562e-05	0.0254869	6.67519e-06
hsa03018	RNA degradation	200.467	465.762	9.9404	16.0169	9.9999e-06	0.000509995	1.02478e-07	3.19562e-05	0.00375786	8.96679e-07
hsa04064	NF-kappa B signaling pathway	1.63998	220.13	-0.697529	15.9519	9.9999e-06	0.333597	4.54046e-05	3.19562e-05	0.476567	0.000117716
hsa04062	Chemokine signaling pathway	86.0481	353.171	5.37869	15.6582	9.9999e-06	0.00438996	7.8761e-07	3.19562e-05	0.0175598	4.59439e-06
hsa04360	Axon guidance	198.367	608.699	7.35772	15.4822	9.9999e-06	0.00096999	1.88672e-07	3.19562e-05	0.00678993	1.40381e-06
hsa04020	Calcium signaling pathway	9.36932	254.081	3.50533	15.3892	9.9999e-06	0.0157798	2.6292e-06	3.19562e-05	0.0441836	1.18738e-05
hsa03320	PPAR signaling pathway	435.134	624.561	13.4736	15.2073	9.9999e-06	1.99998e-05	4.66645e-09	3.19562e-05	0.000399996	9.3329e-08
hsa04012	ErbB signaling pathway	317.974	717.679	8.48501	15.1946	9.9999e-06	0.000349997	7.16454e-08	3.19562e-05	0.0027222	6.6869e-07
hsa04066	HIF-1 signaling pathway	1.40432	141.584	0.444299	14.7166	9.9999e-06	0.580644	7.58114e-05	3.19562e-05	0.706871	0.000179891
hsa04390	Hippo signaling pathway	237.674	700.476	6.13389	14.3731	9.9999e-06	0.00310997	5.68686e-07	3.19562e-05	0.0141805	3.79124e-06
hsa04115	p53 signaling pathway	10.4645	206.898	3.27154	14.2881	9.9999e-06	0.0155398	2.5916e-06	3.19562e-05	0.0441836	1.18738e-05
hsa04330	Notch signaling pathway	8.41569	212.051	2.39074	14.1514	9.9999e-06	0.0323297	5.15482e-06	3.19562e-05	0.0741993	2.12257e-05
hsa04060	Cytokine-cytokine receptor interaction	98.8969	259.789	11.817	14.0971	9.9999e-06	9.9999e-06	2.40254e-09	3.19562e-05	0.000349997	8.40889e-08
hsa04620	Toll-like receptor signaling pathway	0.127296	147.777	-0.349823	13.987	9.9999e-06	0.671843	8.67386e-05	3.19562e-05	0.767488	0.000193401
hsa04141	Protein processing in endoplasmic reticulum	2.9738	138.54	0.596193	13.9105	9.9999e-06	0.404076	5.42228e-05	3.19562e-05	0.554449	0.000138022
hsa04612	Antigen processing and presentation	1.73577	145.926	1.36549	13.7758	9.9999e-06	0.0595894	9.13688e-06	3.19562e-05	0.112737	2.90719e-05
hsa03460	Fanconi anemia pathway	0.237471	150.181	0.300797	13.5519	9.9999e-06	0.674293	8.70303e-05	3.19562e-05	0.767488	0.000193401
hsa04114	Oocyte meiosis	5.10301	177.555	0.424993	13.5519	9.9999e-06	0.643674	8.33774e-05	3.19562e-05	0.767488	0.000191358
hsa04512	ECM-receptor interaction	4.88578	180.079	1.72613	13.2149	9.9999e-06	0.0520695	8.05408e-06	3.19562e-05	0.102743	2.6731e-05
hsa04110	Cell cycle	244.072	411.02	10.5811	13.1794	9.9999e-06	3.99996e-05	9.05565e-09	3.19562e-05	0.000622216	1.40866e-07
hsa04380	Osteoclast differentiation	30.9942	279.949	2.36573	13.1583	9.9999e-06	0.0302497	4.84329e-06	3.19562e-05	0.0711193	2.05473e-05
hsa04310	Wnt signaling pathway	40.6707	277.538	2.26867	12.5785	9.9999e-06	0.0365096	5.7769e-06	3.19562e-05	0.0824411	2.31076e-05
hsa04130	SNARE interactions in vesicular transport	2.56202	101.995	0.872607	11.6437	9.9999e-06	0.145379	2.09944e-05	3.19562e-05	0.228685	5.9984e-05
hsa04622	RIG-I-like receptor signaling pathway	254.539	527.664	9.82465	14.0781	1.99998e-05	0.000299997	1.19587e-07	5.99994e-05	0.00247056	9.84832e-07
hsa04621	NOD-like receptor signaling pathway	270.075	521.48	8.30633	11.7808	1.99998e-05	0.000149999	6.18728e-08	5.99994e-05	0.00159998	6.18728e-07
hsa04623	Cytosolic DNA-sensing pathway	5.74685	103.929	1.38831	9.28781	1.99998e-05	0.0776492	2.23245e-05	5.99994e-05	0.14118	6.12828e-05
hsa04650	Natural killer cell mediated cytotoxicity	0.854454	138.076	0.510579	11.994	2.99997e-05	0.361776	0.000134916	8.64697e-05	0.506487	0.000286186
hsa04630	Jak-STAT signaling pathway	66.5311	170.999	7.0763	11.4678	2.99997e-05	0.00177998	9.47589e-07	8.64697e-05	0.0109564	5.3065e-06
hsa04660	T cell receptor signaling pathway	78.7145	239.287	4.05799	9.60143	4.99995e-05	0.0106299	8.21023e-06	0.000141345	0.034609	2.6731e-05
hsa04662	B cell receptor signaling pathway	2.70653	67.0526	0.42439	9.23812	5.99994e-05	0.619844	0.000416511	0.000166413	0.748087	0.000821289
hsa04664	Fc epsilon RI signaling pathway	177.051	287.035	11.0416	12.4248	6.99993e-05	0.000139999	1.90517e-07	0.000187089	0.00159998	1.40381e-06
hsa04666	Fc gamma R-mediated phagocytosis	0.0391376	168.054	-0.689331	10.1266	6.99993e-05	0.303137	0.000249553	0.000187089	0.442075	0.000513785
hsa04670	Leukocyte transendothelial migration	0	123.827	NA	9.89264	7.99992e-05	NA	NA	0.000209998	NA	NA
hsa04672	Intestinal immune network for IgA production	301.997	568.159	7.23338	10.8778	0.000109999	0.00132999	2.44867e-06	0.000283681	0.00886658	1.18211e-05
hsa04710	Circadian rhythm	3.27494	190.242	1.87768	12.071	0.000119999	0.0413596	6.55798e-05	0.000304135	0.0919102	0.000161073
hsa04713	Circadian entrainment	216.345	316.055	9.74129	10.4182	0.000129999	0.000209998	5.02758e-07	0.000318497	0.00195998	3.5193e-06
hsa04720	Long-term potentiation	12.8521	116.228	0.790409	8.23842	0.000129999	0.326007	0.000469102	0.000318497	0.470525	0.000899647
hsa04721	Synaptic vesicle cycle	2.99782	63.838	0.379568	9.71689	0.000139999	0.649454	0.000937003	0.000337374	0.767488	0.0016818
hsa04723	Retrograde endocannabinoid signaling	6.56425	82.6204	0.986334	8.86613	0.000149999	0.183328	0.000316275	0.000349997	0.278978	0.000641718
hsa04722	Neurotrophin signaling pathway	0.122424	75.9805	-0.34608	8.7585	0.000149999	0.671653	0.00102791	0.000349997	0.767488	0.00182161
hsa04724	Glutamatergic synapse	66.6696	168.408	6.66588	10.2827	0.000159998	0.00279997	6.99694e-06	0.000367496	0.0141805	2.6731e-05
hsa04725	Cholinergic synapse	5.72739	74.1382	0.17917	6.75274	0.000169998	0.854211	0.00142852	0.000384458	0.905982	0.00238086
hsa04726	Serotonergic synapse	454.318	892.525	6.54193	10.4582	0.000179998	0.00285997	7.96869e-06	0.000400905	0.0141805	2.6731e-05
hsa04727	GABAergic synapse	36.1361	99.2568	3.62866	6.73263	0.000189998	0.0102799	2.76295e-05	0.000416862	0.0342663	7.43872e-05
hsa04728	Dopaminergic synapse	2.0328	88.2814	-0.00339912	9.18889	0.000199998	0.99712	0.00189851	0.000432349	0.99857	0.00302036
hsa04730	Long-term depression	23.2045	161.358	2.66467	9.68181	0.000209998	0.0264197	7.26914e-05	0.000447387	0.0660493	0.000175462
hsa04740	Olfactory transduction	62.7519	174.348	6.26907	8.89622	0.000309997	0.00285997	1.32419e-05	0.000650993	0.0141805	3.95519e-05
hsa04742	Taste transduction	19.5102	65.3796	4.82903	7.57001	0.000319997	0.00475995	2.19256e-05	0.000662529	0.0185109	6.12828e-05
hsa04744	Phototransduction	92.9665	153.22	6.49251	7.77656	0.000329997	0.00207998	1.04275e-05	0.000673743	0.0121332	3.2441e-05
hsa04810	Regulation of actin cytoskeleton	3.1029	59.8116	-0.578438	7.2025	0.000349997	0.508485	0.00171453	0.000704787	0.629981	0.00275901
hsa04910	Insulin signaling pathway	83.6217	200.43	5.76983	8.12199	0.000359996	0.00246998	1.32781e-05	0.000715128	0.0138319	3.95519e-05
hsa04912	GnRH signaling pathway	0.513534	61.5357	-0.650591	8.98851	0.000459995	0.366286	0.00163244	0.000901591	0.507724	0.00265746
hsa04914	Progesterone-mediated oocyte maturation	29.1737	129.208	2.60848	7.13498	0.000489995	0.0234898	0.000142404	0.000947754	0.0597921	0.00029756
hsa04916	Melanogenesis	5.84202	62.8205	0.638384	6.25077	0.000649994	0.454265	0.00269511	0.0012409	0.599754	0.00414632
hsa04920	Adipocytokine signaling pathway	5.57109	85.8941	-0.258388	7.88199	0.000939991	0.785542	0.00606304	0.00177152	0.872825	0.00848825
hsa04930	Type II diabetes mellitus	4.27266	47.0672	0.370747	6.85704	0.00098999	0.672303	0.00553415	0.00184213	0.767488	0.00782607
hsa04940	Type I diabetes mellitus	3.47613	57.4313	1.15582	6.6371	0.00129999	0.0913091	0.00119162	0.00238873	0.156047	0.0020596
hsa04961	Endocrine and other factor-regulated calcium reabsorption	209.79	265.35	7.3973	7.81212	0.00138999	0.00179998	3.47732e-05	0.00246178	0.0109564	9.18537e-05
hsa04950	Maturity onset diabetes of the young	0	37.5845	NA	7.28093	0.00138999	NA	NA	0.00246178	NA	NA
hsa04960	Aldosterone-regulated sodium reabsorption	3.49038	42.1728	0.206187	4.92044	0.00138999	0.824712	0.0089084	0.00246178	0.888151	0.0119921
hsa04962	Vasopressin-regulated water reabsorption	12.0257	82.8366	1.42509	5.90757	0.00143999	0.0722993	0.0010588	0.00251997	0.133183	0.00185291
hsa04970	Salivary secretion	363.519	542.001	7.13151	8.64565	0.00158998	0.00307997	6.47733e-05	0.00274974	0.0141805	0.000161073
hsa04971	Gastric acid secretion	18.5794	80.0459	2.53811	5.74034	0.00163998	0.0288697	0.000518817	0.00280323	0.0696855	0.000981546
hsa04972	Pancreatic secretion	60.2215	90.0314	5.72271	6.25895	0.00178998	0.00340997	7.93894e-05	0.00302445	0.0148483	0.000185242
hsa04973	Carbohydrate digestion and absorption	131.417	173.903	6.47835	6.7702	0.00269997	0.00313997	0.000107482	0.00451018	0.0141805	0.000231501
hsa04976	Bile secretion	5.09349	46.2981	-0.216204	4.30539	0.00278997	0.822652	0.0162428	0.00460816	0.888151	0.0201239
hsa04978	Mineral absorption	3.9332	52.4774	1.03496	6.45679	0.00301997	0.191128	0.00488157	0.00493262	0.28772	0.00697368
hsa05010	Alzheimer's disease	7.24619	39.5642	1.13591	4.2804	0.00323997	0.132009	0.00374544	0.00523379	0.212428	0.00557831
hsa05012	Parkinson's disease	7.62726	43.9564	1.03783	4.27874	0.00348997	0.147249	0.00440585	0.00557636	0.229053	0.0064252
hsa05014	Amyotrophic lateral sclerosis (ALS)	1.7879	46.4046	0.868932	5.51383	0.00354996	0.0913991	0.00293099	0.00561123	0.156047	0.00441224
hsa05016	Huntington's disease	10.1834	39.3152	3.49257	5.45239	0.00362996	0.0140299	0.000554355	0.00567665	0.0426996	0.00102118
hsa05020	Prion diseases	84.7226	131.227	5.23274	5.82121	0.00509995	0.00646994	0.000373489	0.0078915	0.0244808	0.000746979
hsa05030	Cocaine addiction	13.17	38.2965	3.5924	5.01704	0.00554994	0.0132799	0.000775017	0.00849835	0.0413151	0.00140912
hsa05031	Amphetamine addiction	121.184	180.216	4.85744	5.66189	0.00591994	0.00826992	0.000534838	0.00897146	0.0289447	0.000998365
hsa05032	Morphine addiction	8.59893	74.2602	1.27131	5.12378	0.00604994	0.095079	0.00486682	0.00899809	0.160374	0.00697368
hsa05034	Alcoholism	79.1005	111.937	5.1418	5.39659	0.00605994	0.00692993	0.000465219	0.00899809	0.0254869	0.000899647
hsa05100	Bacterial invasion of epithelial cells	49.6202	99.6552	2.94712	4.07654	0.00705993	0.0186698	0.0013094	0.0103781	0.0512505	0.00223556
hsa05110	Vibrio cholerae infection	29.1358	62.0336	3.02135	4.27447	0.00821992	0.0198798	0.00158823	0.0119636	0.0535225	0.0026159
hsa05120	Epithelial cell signaling in Helicobacter pylori infection	11.2105	30.8297	3.24725	3.59171	0.00914991	0.0146699	0.001331	0.0131866	0.0433704	0.00224506
hsa05130	Pathogenic Escherichia coli infection	2.39932	34.841	0.775301	3.53872	0.00923991	0.215068	0.0143497	0.0131871	0.316942	0.0182526
hsa05131	Shigellosis	27.3494	62.3495	2.3969	3.74688	0.00949991	0.0304797	0.0026486	0.0134278	0.0711193	0.00412005
hsa05132	Salmonella infection	10.4343	34.3297	2.02942	3.86103	0.0106099	0.0443896	0.00407893	0.0148539	0.0956083	0.00601105
hsa05133	Pertussis	10.7716	50.9934	0.238724	3.37502	0.0125199	0.784762	0.0552448	0.0173625	0.872825	0.0655447
hsa05134	Legionellosis	25.2801	45.9149	2.75553	3.53812	0.0137999	0.0233498	0.00291299	0.0189587	0.0597921	0.00441224
hsa05140	Leishmaniasis	4.69901	30.4659	0.542839	3.39419	0.0140199	0.459725	0.0389579	0.0190826	0.599754	0.0470182
hsa05142	Chagas disease (American trypanosomiasis)	10.7406	25.0835	3.69487	3.64746	0.0144099	0.0148699	0.0020245	0.0194335	0.0433704	0.00318461
hsa05143	African trypanosomiasis	44.1347	89.7429	1.82309	3.09021	0.0146299	0.0542495	0.0064595	0.0195508	0.10404	0.00895376
hsa05145	Toxoplasmosis	3.37484	20.7529	0.995417	3.21196	0.0163598	0.122669	0.0144717	0.0216429	0.199693	0.0182526
hsa05144	Malaria	1.03355	14.922	0.476043	3.21552	0.0164898	0.459895	0.044605	0.0216429	0.599754	0.0533735
hsa05146	Amoebiasis	0	16.0146	NA	3.03406	0.0177998	NA	NA	0.0231555	NA	NA
hsa05150	Staphylococcus aureus infection	10.0882	34.1336	1.74513	2.95798	0.0189998	0.0510595	0.0077009	0.0244998	0.102743	0.0104672
hsa05160	Hepatitis C	8.13614	26.1963	1.15654	2.78894	0.0215698	0.103929	0.0159174	0.0274862	0.173215	0.0198967
hsa05152	Tuberculosis	0.524931	16.0435	-0.201855	2.81761	0.0216898	0.821242	0.0895589	0.0274862	0.888151	0.101937
hsa05161	Hepatitis B	4.14335	21.2399	1.1943	2.88306	0.0219698	0.0786792	0.012723	0.0276031	0.141219	0.016647
hsa05164	Influenza A	57.2683	129.684	1.20438	2.90965	0.0227198	0.0849692	0.013996	0.0281521	0.148696	0.0179765
hsa05162	Measles	21.5445	43.4495	1.8642	2.65025	0.0227898	0.0524695	0.00924205	0.0281521	0.102743	0.0123227
hsa05166	HTLV-I infection	4.74272	27.6344	-0.246869	2.64307	0.0230498	0.798152	0.0919043	0.028236	0.879853	0.103763
hsa05168	Herpes simplex infection	63.8049	161.486	0.908804	2.82032	0.0252297	0.121619	0.0208241	0.030651	0.199693	0.0255734
hsa05169	Epstein-Barr virus infection	6.58997	29.2489	0.619145	2.44178	0.0262297	0.476965	0.0673221	0.0316047	0.601578	0.0792025
hsa05202	Transcriptional misregulation in cancer	15.0473	33.3224	1.42696	2.53533	0.0269297	0.0649894	0.0128602	0.0320077	0.121313	0.0166706
hsa05200	Pathways in cancer	0.624237	17.7699	-0.565833	2.55844	0.0269997	0.497165	0.0712881	0.0320077	0.621456	0.0831694
hsa05203	Viral carcinogenesis	8.40062	19.9578	2.54513	2.45411	0.0289297	0.0283297	0.00664404	0.0340213	0.0695818	0.00911927
hsa05210	Colorectal cancer	27.7666	41.9958	1.8909	2.26558	0.0331097	0.0441496	0.0110044	0.0386279	0.0956083	0.0145341
hsa05211	Renal cell carcinoma	4.06661	18.6375	0.659184	2.30449	0.0339197	0.414446	0.0740087	0.0392613	0.557908	0.0856298
hsa05212	Pancreatic cancer	0.0181115	6.92018	-0.450672	2.25596	0.0344397	0.470445	0.0829966	0.0395518	0.599754	0.095242
hsa05213	Endometrial cancer	3.06214	22.8722	-0.122331	2.00411	0.0476295	0.901811	0.178153	0.0542755	0.935211	0.19639
hsa05214	Glioma	5.43954	20.2562	0.392078	1.89405	0.0518395	0.669113	0.151282	0.0586185	0.767488	0.168091
hsa05215	Prostate cancer	8.6195	18.0425	1.16591	1.60456	0.0534895	0.0797592	0.0275474	0.0600225	0.141345	0.033536
hsa05216	Thyroid cancer	5.10538	29.3323	0.163749	1.64646	0.0637894	0.854091	0.213018	0.0710382	0.905982	0.232989
hsa05217	Basal cell carcinoma	1.86155	10.6538	-0.13359	1.31818	0.098229	0.888301	0.300068	0.108569	0.931074	0.320683
hsa05218	Melanoma	5.32401	8.69085	0.780093	0.931097	0.124029	0.202478	0.117639	0.136061	0.301563	0.131756
hsa05219	Bladder cancer	0.485414	5.19853	-0.0545193	1.16492	0.147759	0.95372	0.417062	0.160893	0.967542	0.439013
hsa05220	Chronic myeloid leukemia	11.6897	71.5606	-0.51397	0.748166	0.185138	0.471235	0.300035	0.200113	0.599754	0.320683
hsa05222	Small cell lung cancer	4.38274	16.2224	0.0590503	1.08159	0.227358	0.95118	0.547411	0.242846	0.967542	0.563511
hsa05221	Acute myeloid leukemia	0.012576	4.36997	-0.451064	-1.1117	0.227978	0.466885	0.344883	0.242846	0.599754	0.365785
hsa05223	Non-small cell lung cancer	1.79934	8.59432	-0.127904	0.769816	0.356216	0.891171	0.681703	0.376718	0.931074	0.696631
hsa05310	Asthma	0	4.68497	NA	-0.839882	0.370646	NA	NA	0.389179	NA	NA
hsa05320	Autoimmune thyroid disease	0.0593721	0.337895	-0.634496	-0.713149	0.375136	0.407916	0.440275	0.391099	0.554449	0.459988
hsa05322	Systemic lupus erythematosus	1.6973	3.68883	0.672277	0.610782	0.452435	0.345407	0.446341	0.468366	0.488454	0.462873
hsa05323	Rheumatoid arthritis	3.5986	9.31295	0.00154445	0.586033	0.461625	0.99857	0.817952	0.474538	0.99857	0.823836
hsa05330	Allograft rejection	1.3556	10.0014	0.789642	-0.594399	0.508925	0.162618	0.288984	0.519528	0.250182	0.313626
hsa05332	Graft-versus-host disease	4.59237	10.5656	-0.0620076	0.362719	0.695843	0.947931	0.934078	0.705441	0.967542	0.934078
hsa05410	Hypertrophic cardiomyopathy (HCM)	0.0412232	6.88518	-0.452603	-0.230606	0.813152	0.548695	0.806255	0.818721	0.673835	0.81794
hsa05412	Arrhythmogenic right ventricular cardiomyopathy (ARVC)	0	0.198668	NA	-0.0263256	0.97462	NA	NA	0.97462	NA	NA
hsa05414	Dilated cardiomyopathy	NA	NA	NA	NA	NA	NA	NA	NA	NA	NA
hsa05416	Viral myocarditis	NA	NA	NA	NA	NA	NA	NA	NA	NA	NA
